# Defining distinct RNA-protein interactomes of SARS-CoV-2 genomic and subgenomic RNAs

**DOI:** 10.1101/2023.05.15.540806

**Authors:** Isabella T. Whitworth, Rachel A. Knoener, Maritza Puray-Chavez, Peter Halfmann, Sofia Romero, M’bark Baddouh, Mark Scalf, Yoshihiro Kawaoka, Sebla B. Kutluay, Lloyd M. Smith, Nathan M. Sherer

## Abstract

Host RNA binding proteins recognize viral RNA and play key roles in virus replication and antiviral defense mechanisms. SARS-CoV-2 generates a series of tiered subgenomic RNAs (sgRNAs), each encoding distinct viral protein(s) that regulate different aspects of viral replication. Here, for the first time, we demonstrate the successful isolation of SARS-CoV-2 genomic RNA and three distinct sgRNAs (N, S, and ORF8) from a single population of infected cells and characterize their protein interactomes. Over 500 protein interactors (including 260 previously unknown) were identified as associated with one or more target RNA at either of two time points. These included protein interactors unique to a single RNA pool and others present in multiple pools, highlighting our ability to discriminate between distinct viral RNA interactomes despite high sequence similarity. The interactomes indicated viral associations with cell response pathways including regulation of cytoplasmic ribonucleoprotein granules and posttranscriptional gene silencing. We validated the significance of five protein interactors predicted to exhibit antiviral activity (APOBEC3F, TRIM71, PPP1CC, LIN28B, and MSI2) using siRNA knockdowns, with each knockdown yielding increases in viral production. This study describes new technology for studying SARS-CoV-2 and reveals a wealth of new viral RNA-associated host factors of potential functional significance to infection.
