## Supplementary Table 1 presents all qPCR assay sequences, siRNA assay information and capture/release oligonucleotide sequences. for "Defining distinct RNA-protein interactomes of SARS-CoV-2 genomic and subgenomic RNAs"

### Sheet: COs and ROs
Target RNA	leader junction-starting nt	leader junction-ending nt	RNA body-starting nt	RNA body-ending nt	CO Name	CO Sequence with Toehold (red=toehold; blue=complementary to leader sequence)	RO Name	RO Sequence with Toehold
Genomic	NA	NA	4013	4042	CO_SARS2_G1	TCGTATCTAATGTCAATATAAAGTAACAAGTTTTCTGT	RO_SARS2_G5	ACAGAAAACTTGTTACTTTATATTGACATTAGATACGA
Genomic	NA	NA	6511	6540	CO_SARS2_G2	CAATTGACTGGCCAACCTCTTCTGTAATTTTTAAACTA	RO_SARS2_G8	TAGTTTAAAAATTACAGAAGAGGTTGGCCAGTCAATTG
Genomic	NA	NA	9571	9600	CO_SARS2_G3	TCGTATCTAAGTACAAGTAAATAACAGAATAAACACCA	RO_SARS2_G7	TGGTGTTTATTCTGTTATTTACTTGTACTTAGATACGA
Genomic	NA	NA	18911	18940	CO_SARS2_G4	CAATTGACCACCAATTATAGGATATTCAATAGTCCAGT	RO_SARS2_G6	ACTGGACTATTGAATATCCTATAATTGGTGGTCAATTG
S protein	64	75	21563	21580	CO_SARS2_SLJ	CAATTGACAACAAGAAAAACAAACATGTTCGTTTAGAG	RO_SARS2_SLJ_V2	CTCTAAACGAACATGTTTGTTTTTCTTGTTGTCAATTG
ORF8	65	75	27894	27912	CO_SARS2_ORF8LJ	ACTGCAGAAGAAAACAAGAAATTTCATGTTCGTTTAGA	RO_SARS2_ORF8LJ_v2	TCTAAACGAACATGAAATTTCTTGTTTTCTTCTGCAGT
N protein	65	75	28274	28292	CO_SARS2_NLJ	ACTGCAGAGGGGTCCATTATCAGACATGTTCGTTTAGA	RO_SARS2_NLJ	TCTAAACGAACATGTCTGATAATGGACCCCTCTGCAGT

### Sheet: qPCR for Capture 
Assay Name	Target RNA	Primer 1 5'-3'	Primer 2 5'-3'	Probe 5'-3'
G1	gRNA	TGTCTATCCAGTTGCGTCAC	CTCAGTGCCACAAAATTCGC	CTTTAACAAAATCGCCCGTCTGCCA
G2	gRNA	GTGCTCATGGATGGCTCTATTA	CGTGCCTACAGTACTCAGAATC	ACCTACCTTGAAGGTTCTGTTAGAGTGGT
G3	gRNA	GAGTGTTGTCAATGCCAGATTAC	GGTTCTAGTGTGCCCTTAGTT	AATTACCTGCACCACGCACATTGC
SLJ	S RNA	CCAACCAACTTTCGATCTCTTG	GGGTAATTGAGTTCTGGTTGTAAG	TGCCA CTGTCTCTAGTCAGTGTGT
ORF8LJ	ORF8 RNA	CCAACCAACTTTCGATCTCTTG	TGATGTTGAGTACATGACTGTAAAC	TCACAACTGTAGCTGCATTTCACCAAGA
NLJ	N RNA	ACC AAC CAA CTT TCG ATC TCT	CCA CTG CGT TCT CCA TTC T	ACGTTTGGTGGACCCTCAGATTCA

### Sheet: qPCR assay for knockdowns
Target RNA	Primer 1 5'-3'	Primer 2 5'-3'
gRNA	GAGTGTTGTCAATGCCAGATTAC	GGTTCTAGTGTGCCCTTAGTT
S RNA	CCAACCAACTTTCGATCTCTTG	GGGTAATTGAGTTCTGGTTGTAAG
ORF8 RNA	CCAACCAACTTTCGATCTCTTG	TGATGTTGAGTACATGACTGTAAAC
N RNA	ACC AAC CAA CTT TCG ATC TCT	CCA CTG CGT TCT CCA TTC T
PPP1CC	GGCGATGGCGGATTTAGATA	TCCTGAAGCTGGACATTCTTAC
TRIM71	GGAGTCAGGGAGCACATTAAA	CCCTAGCACTACAGAACAACAT
LIN28B	GGCAGCAGGTCTGTGAATTA	GATCAGCTTACAGGGCTAAGAG
APOBEC3CF	CCATCCTTTCTCGTCGGAATAC	AATACACCTGGCCTCGAAAG
MSI2	CAGACCCAGCAAGTGTAGATAAA	GCAGATAACCCGCCTACAAATA

### Sheet: siRNA assays
Target Gene	Assay Name	siRNA ID	siRNA Type
PPP1CC	PPP1CC-1	s721	Silencer® Select
PPP1CC	PPP1CC-2	s719	Silencer® Select
TRIM71	TRIM71-1	s43599	Silencer® Select
TRIM71	TRIM71-2	s43598	Silencer® Select
LIN28B	LIN28B-1	s52479	Silencer® Select
LIN28B	LIN28B-2	s52477	Silencer® Select
APOBEC3CF	APOBEC3CF-1	s200575	Silencer® Select
APOBEC3CF	APOBEC3CF-2	s200574	Silencer® Select
MSI2	MSI2-1	s42757	Silencer® Select
MSI2	MSI2-2	s42755	Silencer® Select
