## Supplementary Table 4 presents raw qPCR values from RNA capture experiments. for "Defining distinct RNA-protein interactomes of SARS-CoV-2 genomic and subgenomic RNAs"

### Sheet: Ct values
Timepoint	RNA captured	BioRep	Ct G1 assay	Ct SLJ assay	Ct ORF8LJ assay	Ct NLJ assay	Ct ACTB assay
8Hr	Scr	1	27.746	26.5997	28.9836	27.6175	38.3756
8Hr	Scr	1	27.8252	26.5227	28.918	27.1677	38.5261
8Hr	Scr	2	28.9245	26.841	29.3517	27.2077
8Hr	Scr	2	28.8323	26.7424	30.0596	27.0103
8Hr	Scr	3	29.5984	29.2569	31.5222	28.3481	37.5027
8Hr	Scr	3	29.791	29.3902	32.1453	28.2192	39.4247
8Hr	Scr	4	30.0195	29.392	32.0511	28.4483	38.7207
8Hr	Scr	4	30.1569	29.4737	32.0912	28.7943	37.6259
24Hr	Scr	1	26.1749	25.4291	28.6721	26.4894	37.447
24Hr	Scr	1	26.189	25.1672	28.4667	26.189	37.7807
24Hr	Scr	2	26.0961	25.4964	28.2723	25.9457	39.3935
24Hr	Scr	2	25.7439	25.2863	28.2169	25.9683	38.1721
24Hr	Scr	3	30.1685	30.404	32.8534	29.7892	38.4252
24Hr	Scr	3	30.0173	29.9874	32.893	30.0163	38.4485
24Hr	Scr	4	30.4475	30.199	32.8783	30.012	38.6525
24Hr	Scr	4	30.4677	30.2711	33.0375	29.6301	39.137
8Hr	N	1	26.4459	22.4288	24.6195	17.0496	33.8504
8Hr	N	1	25.9167	22.2759	24.6224	17.2005	33.7832
8Hr	N	2	26.5466	23.1027	24.7035	18.1706	35.1742
8Hr	N	2	26.4992	22.9268	24.7242	17.8765	35.0886
8Hr	N	3	29.3908	25.331	26.1009	19.4668	38.5091
8Hr	N	3	29.6524	24.8997	26.1003	19.3138	37.3074
8Hr	N	4	28.8233	24.5824	26.0687	19.1019	37.8033
8Hr	N	4	29.3137	24.4533	26.0408	19.0335	38.0027
24Hr	N	1	24.1812	22.8355	23.8233	17.7637	35.2194
24Hr	N	1	24.1087	22.387	24.2812	17.3623	35.0104
24Hr	N	2	23.9439	21.9861	23.5325	16.9686	35.6297
24Hr	N	2	23.8325	21.9367	23.6824	17.0481	35.2248
24Hr	N	3	28.9681	25.4538	26.7341	20.6443	39.3246
24Hr	N	3	29.127	25.3677	26.9768	20.7054	39.0047
24Hr	N	4	28.9551	25.4469	27.064	20.7475	38.9591
24Hr	N	4	28.8991	25.428	26.9204	20.5452	39.1027
8Hr	ORF8	1	25.8434	21.5071	19.3278	23.2228	33.7347
8Hr	ORF8	1	25.5225	21.7715	19.2915	23.3682	33.8898
8Hr	ORF8	2	25.7373	22.1227	19.9953	23.7485	34.8401
8Hr	ORF8	2	25.6678	21.7204	19.6557	23.9594	34.1016
8Hr	ORF8	3	29.3227	24.3175	23.5261	24.6053	38.8672
8Hr	ORF8	3	29.312	24.3253	23.2517	24.5183	38.1148
8Hr	ORF8	4	29.403	24.8168	22.6608	24.0506	38.2584
8Hr	ORF8	4	29.193	24.9325	22.7598	24.1042	37.1166
24Hr	ORF8	1	22.7174	20.0421	17.7782	22.323	33.3366
24Hr	ORF8	1	22.5883	20.2482	17.6012	22.6536	33.6061
24Hr	ORF8	2	23.4318	20.8244	18.1438	23.2165	34.573
24Hr	ORF8	2	23.3775	20.753	18.0934	23.0961	34.4438
24Hr	ORF8	3	28.4516	26.5847	23.2509	24.5603	38.1139
24Hr	ORF8	3	28.282	26.523	23.4136	24.5875	39.1279
24Hr	ORF8	4	28.8996	26.5382	23.6266	25.0164	38.9153
24Hr	ORF8	4	28.6168	26.249	23.4748	24.9099
8Hr	S	1	26.4205	18.2054	23.4185	23.1329	34.4089
8Hr	S	1	26.6068	18.0143	23.513	23.3292	34.4308
8Hr	S	2	26.7967	18.0971	23.9309	23.4623	35.5945
8Hr	S	2	26.7045	18.016	23.8536	23.4262	35.4107
8Hr	S	3	29.1139	20.4464	27.0195	27.196	37.1674
8Hr	S	3	29.0124	20.7043	27.1083	27.2179	37.1872
8Hr	S	4	29.0215	20.2323	26.928	27.1131	37.6006
8Hr	S	4	28.9542	20.2467	26.9597	27.1844	38.2201
24Hr	S	1	24.7975	17.3992	23.4902	22.68	36.1976
24Hr	S	1	24.64	17.3182	23.2668	22.8803	35.3895
24Hr	S	2	24.0272	16.8833	22.7853	22.4886	34.8055
24Hr	S	2	23.7037	17.023	22.3892	22.4621	34.817
24Hr	S	3	29.2826	21.3658	27.5626	27.9353
24Hr	S	3	29.18	20.8016	27.4315	28.0587	38.6913
24Hr	S	4	30.0199	22.2771	28.4489	28.7912	39.2991
24Hr	S	4	30.4233	22.0868	28.3339	28.537	39.6783
8Hr	gRNA	1	21.128	23.7651	26.3835	24.1447	34.9265
8Hr	gRNA	1	20.8855	23.6056	26.3348	24.0332	34.9241
8Hr	gRNA	2	20.7663	23.6787	26.3959	23.9272	34.8002
8Hr	gRNA	2	20.7525	23.8621	26.3429	24.0799	34.9072
8Hr	gRNA	3	23.347	25.0415	29.328	27.8248	37.9784
8Hr	gRNA	3	23.0348	24.9032	29.552	27.7755	37.8225
8Hr	gRNA	4	23.3468	24.7633	29.574	27.8011	39.2644
8Hr	gRNA	4	23.1203	24.5639	29.3547	27.5505
24Hr	gRNA	1	18.4281	21.4992	24.9722	21.9387	34.5317
24Hr	gRNA	1	18.5052	21.536	24.9099	21.8517	34.7838
24Hr	gRNA	2	18.8799	21.1434	24.9249	21.887	34.3309
24Hr	gRNA	2	19.0134	21.0506	24.9079	21.6214	34.7478
24Hr	gRNA	3	23.7141	25.1615	29.4587	27.8324
24Hr	gRNA	3	23.9243	25.5619	29.3005	27.7939
24Hr	gRNA	4	22.6382	24.9798	28.8983	26.9765	39.6728
24Hr	gRNA	4	22.6617	25.048	28.6428	26.9727	38.9768
8Hr	Pre Lys	1	23.4579	23.4471	25.1434	21.3371	27.024
8Hr	Pre Lys	1	23.5585	23.8777	24.8426	21.3163	27.0126
8Hr	Pre Lys	2	24.4773	24.0318	24.7331	21.355	26.5922
8Hr	Pre Lys	2	24.7818	23.5463	24.5322	21.5255	26.5377
8Hr	Pre Lys	3	26.8524	26.3404	28.1667	25.3626	28.9032
8Hr	Pre Lys	3	26.9928	26.1811	27.7497	25.0541	28.6191
8Hr	Pre Lys	4	26.4644	26.7795	28.2523	25.1387	29.1679
8Hr	Pre Lys	4	26.5866	26.403	28.0366	24.9336	29.164
24Hr	Pre Lys	1	23.6684	24.8506	25.0094	22.6079	27.0874
24Hr	Pre Lys	1	23.4365	24.7487	24.8771	22.2835	27.1868
24Hr	Pre Lys	2	23.1656	24.3272	24.947	21.9836	26.6159
24Hr	Pre Lys	2	23.1771	24.1782	24.7394	21.812	26.8553
24Hr	Pre Lys	3	26.3733	26.9743	28.283	25.7132	29.0598
24Hr	Pre Lys	3	26.3078	26.7568	28.2321	25.7623	29.4888
24Hr	Pre Lys	4	26.1557	26.6087	28.288	25.7337	29.3597
24Hr	Pre Lys	4	26.1105	26.6213	28.2747	25.5993	29.644
8Hr	Post Lys	1	24.6146	27.6591	30.1045	24.3732	26.4114
8Hr	Post Lys	1	24.3958	27.803	29.7368	24.2736	26.7383
8Hr	Post Lys	2	26.0615	28.1742	30.3677	24.7877	28.0358
8Hr	Post Lys	2	26.257	28.1618	30.4054	24.634	27.6762
8Hr	Post Lys	3	27.4317	30.533	33.8315	28.2406
8Hr	Post Lys	3	27.5853	30.496	33.0627	28.2822
8Hr	Post Lys	4	27.6358	30.6883	33.7621	28.4481
8Hr	Post Lys	4	27.8853	30.8259	34.3698	28.5743
24Hr	Post Lys	1	25.0867	27.2056	29.7094	23.8924	28.595
24Hr	Post Lys	1	25.3417	27.4382	29.45	24.1701	28.3843
24Hr	Post Lys	2	24.9974	27.0232	29.1601	23.9076	28.164
24Hr	Post Lys	2	25.1368	26.9459	29.3173	23.9871	28.1115
24Hr	Post Lys	3	28.0762	32.2761	35.2158	29.2713
24Hr	Post Lys	3	28.0126	31.2291	34.4966	29.1622
24Hr	Post Lys	4	27.2174	30.8696	33.5928	29.0696
24Hr	Post Lys	4	27.2978	31.0108	33.6774	28.7684
8Hr	mRNA	1	22.5092	24.2163	27.5146	20.5877	23.6686
8Hr	mRNA	1	22.5405	24.2842	27.5044	20.7896	23.6245
8Hr	mRNA	2	23.3382	24.3175	27.198	20.6617	24.2931
8Hr	mRNA	2	23.2896	24.1233	27.1024	20.1428	24.1438
8Hr	mRNA	3	29.1976	30.5123	33.2329	25.6619	26.2881
8Hr	mRNA	3	29.1853	30.3284	33.1214	25.5474	26.4134
8Hr	mRNA	4	29.0463	30.1055	32.8669	25.3486	26.0679
8Hr	mRNA	4	29.088	29.8536	32.7503	25.3169	25.7886
24Hr	mRNA	1	20.1854	22.3279	25.6813	19.4684	23.9438
24Hr	mRNA	1	20.1125	22.26	25.4497	19.2302	23.7322
24Hr	mRNA	2	19.9537	22.0886	25.5118	18.9714	23.4938
24Hr	mRNA	2	19.822	22.025	25.4724	18.9685	23.5712
24Hr	mRNA	3	28.4082	30.6227	33.1433	26.05	26.4302
24Hr	mRNA	3	28.0249	30.7147	32.8276	26.0216	26.6577
24Hr	mRNA	4	28.4654	30.2348	32.3651	25.9934	26.5808
24Hr	mRNA	4	28.3596	30.1304	32.3469	25.8355	26.6429
