## Supplementary Table 5 presents raw FACS values from siRNA knockdown analysis and ANOVA test results. for "Defining distinct RNA-protein interactomes of SARS-CoV-2 genomic and subgenomic RNAs"

### Sheet: 72hpi
PPP1CC-1	PPP1CC-2	A3F-1	A3F-2	MSI2-1	MSI2-2	TRIM71-1	TRIM71-2	LIN28B-1	LIN28B-2	NT
3.09	4.05	4.43	5.07	1.18	5.57	7.71	2.74	1.19	6.79	1.1
2.99	3.42	4.01	4.73	1.34	6.57	5.31	3.38	1.47	5.35	0.98
4.23	5.5	6.1	7.67	4.95	12.2	7.77	5.15	7.51	9.03	3.42
6.68	6.54	9.66	7.6	5.16	12.9	10.8	8.32	6.4	12	3.82

### Sheet: 96hpi
PPP1CC-1	PPP1CC-2	A3F-1	A3F-2	MSI2-1	MSI2-2	TRIM71-1	TRIM71-2	LIN28B-1	LIN28B-2	NT
13.8	17.4	9.26	10.4	11.5	14.2	9.84	13.9	8.5	18.7	8.76
10.4	15.4	8.82	9.5	7.34	8.72	7.34	11.6	8.98	15.6	7.14
11.6	14.8	5.98	9.52	11.9	10.7	10.9	15.8	11.4	22.2	6
11.9	12.9	5.92	8.56	10.6	12.5	7.84	12.5	11.5	20.4	6.3

### Sheet: 72hpi (ANOVA)
Dunnett's multiple comparisons test	Mean Diff.	95.00% CI of diff.	Below threshold?	Adjusted P Value
NT vs. PPP1CC-1	-1.918	-6.888 to 3.053	No	0.8683
NT vs. PPP1CC-2	-2.548	-7.518 to 2.423	No	0.6272
NT vs. A3F-1	-3.72	-8.691 to 1.251	No	0.2245
NT vs. A3F-2	-3.938	-8.908 to 1.033	No	0.1774
NT vs. MSI2-1	-0.8275	-5.798 to 4.143	No	0.9993
NT vs. MSI2-2	-6.98	-11.95 to -2.009	Yes	0.0026
NT vs. TRIM71-1	-5.568	-10.54 to -0.5966	Yes	0.0219
NT vs. TRIM71-2	-2.568	-7.538 to 2.403	No	0.6189
NT vs. LIN28B-1	-1.813	-6.783 to 3.158	No	0.8987
NT vs. LIN28B-2	-5.963	-10.93 to -0.9916	Yes	0.0123

### Sheet: 96hpi (ANOVA)
Dunnett's multiple comparisons test	Mean Diff.	95.00% CI of diff.	Below threshold?	Adjusted P Value
NT vs. PPP1CC-1	-4.875	-8.606 to -1.144	Yes	0.0055
NT vs. PPP1CC-2	-8.075	-11.81 to -4.344	Yes	<0.0001
NT vs. A3F-1	-0.445	-4.176 to 3.286	No	0.9995
NT vs. A3F-2	-2.445	-6.176 to 1.286	No	0.3551
NT vs. MSI2-1	-3.285	-7.016 to 0.4463	No	0.1065
NT vs. MSI2-2	-4.48	-8.211 to -0.7487	Yes	0.0122
NT vs. TRIM71-1	-1.93	-5.661 to 1.801	No	0.6172
NT vs. TRIM71-2	-6.4	-10.13 to -2.669	Yes	0.0002
NT vs. LIN28B-1	-3.045	-6.776 to 0.6863	No	0.1552
NT vs. LIN28B-2	-12.18	-15.91 to -8.444	Yes	<0.0001
