## Supplementary Table 6 presents raw qPCR values from siRNA knockdown analysis and ANOVA test results. for "Defining distinct RNA-protein interactomes of SARS-CoV-2 genomic and subgenomic RNAs"

### Sheet: 96 hpi
gRNA
Test details	Mean 1	Mean 2	Mean Diff.	Individual P Value
NT vs. PPP1CC-1	1	12.5	-11.5	<0.0001
NT vs. PPP1CC-2	1	10.48	-9.484	0.0002
NT vs. A3F-1	1	1.109	-0.1092	0.9486
NT vs. A3F-2	1	6.283	-5.283	0.0096
NT vs. MSI2-1	1	2.385	-1.385	0.4218
NT vs. MSI2-2	1	1.125	-0.1252	0.9411
NT vs. TRIM71-1	1	0.8062	0.1938	0.909
NT vs. TRIM71-2	1	7.494	-6.494	0.0028
NT vs. LIN28B-1	1	1.6	-0.5996	0.7244
NT vs. LIN28B-2	1	2.358	-1.358	0.4304
S RNA
Test details	Mean 1	Mean 2	Mean Diff.	Individual P Value
NT vs. PPP1CC-1	1	13.03	-12.03	0.0272
NT vs. PPP1CC-2	1	21.73	-20.73	0.0012
NT vs. A3F-1	1	0.4439	0.5561	0.9072
NT vs. A3F-2	1	8.405	-7.405	0.1425
NT vs. MSI2-1	1	4.154	-3.154	0.5132
NT vs. MSI2-2	1	1.193	-0.1929	0.9677
NT vs. TRIM71-1	1	0.5517	0.4483	0.9251
NT vs. TRIM71-2	1	14.23	-13.23	0.0174
NT vs. LIN28B-1	1	2.047	-1.047	0.8264
NT vs. LIN28B-2	1	0.9847	0.01534	0.9974
N RNA
Test details	Mean 1	Mean 2	Mean Diff.	Individual P Value
NT vs. PPP1CC-1	1	11.59	-10.59	0.0003
NT vs. PPP1CC-2	1	11.55	-10.55	0.0003
NT vs. A3F-1	1	0.1946	0.8054	0.6929
NT vs. A3F-2	1	7.232	-6.232	0.0104
NT vs. MSI2-1	1	3.001	-2.001	0.3363
NT vs. MSI2-2	1	0.5981	0.4019	0.8433
NT vs. TRIM71-1	1	0.4079	0.5921	0.7711
NT vs. TRIM71-2	1	9.348	-8.348	0.0018
NT vs. LIN28B-1	1	1.777	-0.7775	0.7029
NT vs. LIN28B-2	1	0.715	0.285	0.8885
ORF8 RNA
Test details	Mean 1	Mean 2	Mean Diff.	Individual P Value
NT vs. PPP1CC-1	1	12.08	-11.08	0.0004
NT vs. PPP1CC-2	1	13.94	-12.94	0.0001
NT vs. A3F-1	1	0.3456	0.6544	0.7676
NT vs. A3F-2	1	7.517	-6.517	0.0128
NT vs. MSI2-1	1	2.028	-1.028	0.6437
NT vs. MSI2-2	1	0.4771	0.5229	0.8132
NT vs. TRIM71-1	1	0.4874	0.5126	0.8168
NT vs. TRIM71-2	1	7.531	-6.531	0.0127
NT vs. LIN28B-1	1	1.961	-0.9615	0.665
NT vs. LIN28B-2	1	5.992	-4.992	0.043

### Sheet: 48 hpi
gRNA
Test details	Mean 1	Mean 2	Mean Diff.	Individual P Value
NT vs. PPP1CC-1	1	0.4641	0.5359	0.3404
NT vs. PPP1CC-2	1	0.7551	0.2449	0.657
NT vs. A3F-1	1	1.131	-0.1312	0.8113
NT vs. A3F-2	1	0.4733	0.5267	0.3483
NT vs. MSI2-1	1	1.744	-0.7445	0.1944
NT vs. MSI2-2	1	0.8087	0.1913	0.7282
NT vs. TRIM71-1	1	3.464	-2.464	0.001
NT vs. TRIM71-2	1	0.7573	0.2427	0.6599
NT vs. LIN28B-1	1	1.312	-0.3123	0.5726
NT vs. LIN28B-2	1	1.995	-0.995	0.0927
S RNA
Test details	Mean 1	Mean 2	Mean Diff.	Individual P Value
NT vs. PPP1CC-1	1	0.8562	0.1438	0.8795
NT vs. PPP1CC-2	1	1.165	-0.1651	0.8618
NT vs. A3F-1	1	1.405	-0.4051	0.6705
NT vs. A3F-2	1	0.8328	0.1672	0.8601
NT vs. MSI2-1	1	1.52	-0.5197	0.5864
NT vs. MSI2-2	1	1.374	-0.3735	0.6947
NT vs. TRIM71-1	1	3.294	-2.294	0.0324
NT vs. TRIM71-2	1	0.7227	0.2773	0.7703
NT vs. LIN28B-1	1	1.443	-0.443	0.6421
NT vs. LIN28B-2	1	9.572	-8.572	<0.0001
N RNA
Test details	Mean 1	Mean 2	Mean Diff.	Individual P Value
NT vs. PPP1CC-1	1	1.169	-0.1685	0.7949
NT vs. PPP1CC-2	1	1.775	-0.775	0.2477
NT vs. A3F-1	1	1.777	-0.7775	0.2463
NT vs. A3F-2	1	6.302	-5.302	<0.0001
NT vs. MSI2-1	1	1.297	-0.2968	0.6483
NT vs. MSI2-2	1	1.043	-0.04331	0.9467
NT vs. TRIM71-1	1	2.394	-1.394	0.0517
NT vs. TRIM71-2	1	0.7497	0.2503	0.7
NT vs. LIN28B-1	1	2.693	-1.693	0.023
NT vs. LIN28B-2	1	8.59	-7.59	<0.0001
ORF8 RNA
Test details	Mean 1	Mean 2	Mean Diff.	Individual P Value
NT vs. PPP1CC-1	1	1.292	-0.2923	0.5683
NT vs. PPP1CC-2	1	1.367	-0.3668	0.4761
NT vs. A3F-1	1	2.097	-1.097	0.0511
NT vs. A3F-2	1	4.997	-3.997	<0.0001
NT vs. MSI2-1	1	1.281	-0.2814	0.5825
NT vs. MSI2-2	1	1.157	-0.1572	0.7575
NT vs. TRIM71-1	1	2.765	-1.765	0.0052
NT vs. TRIM71-2	1	0.6852	0.3148	0.5394
NT vs. LIN28B-1	1	2.374	-1.374	0.0197
NT vs. LIN28B-2	1	8.108	-7.108	<0.0001

### Sheet: 24 hpi
gRNA
Test details	Mean 1	Mean 2	Mean Diff.	Individual P Value
NT vs. PPP1CC-1	1	0.3349	0.6651	0.0385
NT vs. PPP1CC-2	1	0.782	0.218	0.453
NT vs. A3F-1	1	2.318	-1.318	0.0008
NT vs. A3F-2	1	0.4733	0.5267	0.0886
NT vs. MSI2-1	1	1.235	-0.2355	0.4188
NT vs. MSI2-2	1	0.7821	0.2179	0.4532
NT vs. TRIM71-1	1	1.768	-0.7678	0.0205
NT vs. TRIM71-2	1	0.8914	0.1086	0.7054
NT vs. LIN28B-1	1	1.312	-0.3123	0.2896
NT vs. LIN28B-2	1	2.709	-1.709	0.0001
S RNA
Test details	Mean 1	Mean 2	Mean Diff.	Individual P Value
NT vs. PPP1CC-1	1	0.3312	0.6688	0.022
NT vs. PPP1CC-2	1	0.6191	0.3809	0.1539
NT vs. A3F-1	1	1.804	-0.804	0.0086
NT vs. A3F-2	1	0.8328	0.1672	0.5137
NT vs. MSI2-1	1	1.032	-0.03188	0.8998
NT vs. MSI2-2	1	0.6286	0.3714	0.1634
NT vs. TRIM71-1	1	1.72	-0.7199	0.0154
NT vs. TRIM71-2	1	0.7657	0.2343	0.3649
NT vs. LIN28B-1	1	1.443	-0.443	0.103
NT vs. LIN28B-2	1	2.893	-1.893	<0.0001
N RNA
Test details	Mean 1	Mean 2	Mean Diff.	Individual P Value
NT vs. PPP1CC-1	1	0.3404	0.6596	0.0322
NT vs. PPP1CC-2	1	0.9389	0.06114	0.8224
NT vs. A3F-1	1	2.687	-1.687	<0.0001
NT vs. A3F-2	1	0.9993	0.000717	0.9979
NT vs. MSI2-1	1	1.595	-0.595	0.0488
NT vs. MSI2-2	1	0.7772	0.2228	0.4207
NT vs. TRIM71-1	1	2.276	-1.276	0.0007
NT vs. TRIM71-2	1	1.07	-0.07019	0.7967
NT vs. LIN28B-1	1	1.034	-0.03439	0.8994
NT vs. LIN28B-2	1	3.879	-2.879	<0.0001
ORF8 RNA
Test details	Mean 1	Mean 2	Mean Diff.	Individual P Value
NT vs. PPP1CC-1	1	0.7485	0.2515	0.4675
NT vs. PPP1CC-2	1	1.071	-0.07075	0.836
NT vs. A3F-1	1	2.873	-1.873	0.0002
NT vs. A3F-2	1	1.139	-0.1385	0.6862
NT vs. MSI2-1	1	1.687	-0.6869	0.0661
NT vs. MSI2-2	1	0.8375	0.1625	0.636
NT vs. TRIM71-1	1	2.331	-1.331	0.0025
NT vs. TRIM71-2	1	1.105	-0.1046	0.7598
NT vs. LIN28B-1	1	1.12	-0.1203	0.7254
NT vs. LIN28B-2	1	3.952	-2.952	<0.0001

### Sheet: 72 hpi
gRNA
Test details	Mean 1	Mean 2	Mean Diff.	Individual P Value
NT vs. PPP1CC-1	1	9.162	-8.162	<0.0001
NT vs. PPP1CC-2	1	3.763	-2.763	0.016
NT vs. A3F-1	1	1.8	-0.7996	0.4217
NT vs. A3F-2	1	3.073	-2.073	0.0549
NT vs. MSI2-1	1	2.094	-1.094	0.2783
NT vs. MSI2-2	1	1.397	-0.3966	0.6865
NT vs. TRIM71-1	1	1.907	-0.9073	0.3642
NT vs. TRIM71-2	1	2.154	-1.154	0.2545
NT vs. LIN28B-1	1	1.737	-0.7373	0.4576
NT vs. LIN28B-2	1	4.966	-3.966	0.002
S RNA
Test details	Mean 1	Mean 2	Mean Diff.	Individual P Value
NT vs. PPP1CC-1	1	14.19	-13.19	<0.0001
NT vs. PPP1CC-2	1	4.739	-3.739	0.0855
NT vs. A3F-1	1	1.197	-0.1966	0.9221
NT vs. A3F-2	1	4.944	-3.944	0.0719
NT vs. MSI2-1	1	2.468	-1.468	0.4712
NT vs. MSI2-2	1	2.016	-1.016	0.6155
NT vs. TRIM71-1	1	1.888	-0.8884	0.66
NT vs. TRIM71-2	1	3.637	-2.637	0.2081
NT vs. LIN28B-1	1	2.58	-1.58	0.4388
NT vs. LIN28B-2	1	4.839	-3.839	0.0785
N RNA
Test details	Mean 1	Mean 2	Mean Diff.	Individual P Value
NT vs. PPP1CC-1	1	22.34	-21.34	<0.0001
NT vs. PPP1CC-2	1	7.086	-6.086	0.0632
NT vs. A3F-1	1	1.065	-0.06462	0.9827
NT vs. A3F-2	1	6.302	-5.302	0.0987
NT vs. MSI2-1	1	2.691	-1.691	0.5745
NT vs. MSI2-2	1	1.429	-0.4288	0.8859
NT vs. TRIM71-1	1	2.06	-1.06	0.7235
NT vs. TRIM71-2	1	4.176	-3.176	0.3011
NT vs. LIN28B-1	1	2.693	-1.693	0.574
NT vs. LIN28B-2	1	4.262	-3.262	0.2889
ORF8 RNA
Test details	Mean 1	Mean 2	Mean Diff.	Individual P Value
NT vs. PPP1CC-1	1	18.91	-17.91	<0.0001
NT vs. PPP1CC-2	1	5.833	-4.833	0.0017
NT vs. A3F-1	1	1.208	-0.2084	0.8578
NT vs. A3F-2	1	4.997	-3.997	0.0055
NT vs. MSI2-1	1	1.715	-0.7147	0.5426
NT vs. MSI2-2	1	1.077	-0.07708	0.9471		3
NT vs. TRIM71-1	1	1.823	-0.8231	0.4845
NT vs. TRIM71-2	1	3.661	-2.661	0.0408
NT vs. LIN28B-1	1	2.374	-1.374	0.2533
NT vs. LIN28B-2	1	4.621	-3.621	0.0096
